# A conserved role of hnRNPL in regulating alternative splicing of transcriptional regulators necessary for B cell activation

**DOI:** 10.1101/2023.09.24.559201

**Authors:** Poorani Ganesh Subramani, Jennifer Fraszczak, Anne Helness, Jennifer L. Estall, Tarik Möröy, Javier M Di Noia

**Author notes:** Current address: Thermo Fisher Scientific Norway Holdings Ullernchausséen 52, 0379 Oslo, Norway (Anne Helness).

## Abstract

The multifunctional RNA-binding protein hnRNPL has been implicated in antibody class switching but its broader function in B cells is unknown. Here, we show that hnRNPL is essential for B cell activation, and thereby germinal center and antibody responses. Upon activation, hnRNPL-deficient B cells show proliferation defects and increased apoptosis. Comparative analysis of RNA-seq data from activated B cells and another 8 hnRNPL-depleted cell types reveals a common function in the MYC and E2F transcriptional programs required for proliferation, likely borne out of alternative splicing changes affecting multiple transcription regulators. Notably, while individual gene expression changes were cell type specific, several alternative splicing events affecting histone modifiers like, KDM6A, NSD2, and SIRT1, were conserved across cell types, which could contribute to gene expression changes and other phenotypes upon hnRNPL loss. In line with reduced SIRT1, hnRNPL-deficient B cells had dysfunctional mitochondria and ROS overproduction, which could contribute to defects in B cell activation. Thus, hnRNPL is essential for the resting-to-activated B cell transition by regulating transcriptional programs and metabolism, most likely through the alternative splicing of several histone modifiers.
