## Supplementary table 5 for "A conserved role of hnRNPL in regulating alternative splicing of transcriptional regulators necessary for B cell activation"

### Sheet: Sheet1
Table S5: List of antibodies
Anti-	TAG	Vendor	Catalogue #	Clone	Host/Raised in	Used for	Dilution	Staining/cell type and N
B220 (CD45R)	Alexa Fluor 700	BioLegend	103232	RA3-6B2	rat	Flow Cytometry	1:100	~0.5million cells in 100ul PBS+1%BSA
B220 (CD45R)	APC	BD	553092	RA3-6B2	rat	Flow Cytometry	1:100
B220 (CD45R)	PercP-Cy5.5	BD	552771	RA3-6B2	rat	Flow Cytometry	1:100
CD3e	biotin	BD	553239	500-A2	hamster	Flow Cytometry	1:100
CD3e	PE	BD	553063	145-2C11	hamster	Flow Cytometry	1:100
GL7	BV421	BD	562967	GL7	rat	Flow Cytometry	1:100
GL7	PerCP-efluor 710	eBioscience	46-5902-80	GL7	rat	Flow Cytometry	1:100
Fas (CD95)	BV421	BD	562633	Jo2	hamster	Flow Cytometry	1:100
IgD	FITC	BD	553439	11-26c.2a	rat	Flow Cytometry	1:100
IgM	BV421	BD	562595	R6-60.2	rat	Flow Cytometry	1:100
CD21/CD35	APC	BD	558658	7G6	rat	Flow Cytometry	1:100
CD23	PE-Cy7	BD	562825	B3B4	rat	Flow Cytometry	1:100
CD45.1	APC	BD	558701	A20	mouse	Flow Cytometry	1:100
CD45.2	APC-Cy7	BD	560694	104	mouse	Flow Cytometry	1:100
CD45.2	BUV395	BD	564616	104	mouse	Flow Cytometry	1:100
AnnexinV	APC	BD	550474			Flow Cytometry	3:100	~0.25million cells in 100ul 1x Binding buffer from vendor
IgG1	biotin	BD	553441	A85-1	rat	Flow Cytometry	1:100	~0.5million cells in 100ul PBS+1%BSA
Biotin	APC	Miltenyi	130-090-856	Bio3-18E7	mouse	Flow Cytometry	1:100
Streptavidin	BV605	BioLegend	405229			Flow Cytometry	1:50
Viability dye	Efluor 780	eBioscience	65-0865-14			Flow Cytometry	1:100
Actin		Sigma	A2066		rabbit	WB	1:2000
rabbit IgG	Alexa Fluor 680	Invitrogen	A10043		donkey	WB	1:10000
hnRNPL		Aviva	ARP40368_P050. Lot: QC9464-42964		rabbit	WB	1:2000
						ChIP	5ug / ChIP	20 million cells/ChIP
IgG		Santa cruz	sc-2025		mouse	ChIP	5ug / ChIP
mouse IgG1		BD	553445		rat	ELISA (coating)	2μg/ml
mouse IgG1	biotin	BD	553441		rat	ELISA (detection)	1:3000
IgG1κ		BD	557273	MOPC-31C	mouse	ELISA (standard curve)
Streptavidin	HRP	Thermo Scientific	N100			ELISA	1:5000
