## Supplementary table 6 for "A conserved role of hnRNPL in regulating alternative splicing of transcriptional regulators necessary for B cell activation"

### Sheet: Sheet1
Table S6: List of oligos
RT-qPCR primers
Gene	Type	Sequences
p21 (Cdkn1a)	Forward	AGATCCACAGCGATATCCAGAC
	Reverse	ACCGAAGAGACAACGGCACACT
Puma (Bbc3)	Forward	ACGACCTCAACGCGCAGTACG
	Reverse	GAGGAGTCCCATG AAGAGATTG
Noxa (Pmaip1)	Forward	TCGCAAAAGAGCAGGATGAG
	Reverse	CACTTTGTCTCCAATCCTCCG
Bax	Forward	CAGGATGCGTCCACCAAGAA
	Reverse	AGTCCGTGTCCACGTCAGCA
Bad	Forward	CAGCAGCCCAGAGTATGTTCC
	Reverse	CGTCCCTGCTGATGAATGTTG
Bcl2	Forward	GAGCGTCAACAGGGAGATGT
	Reverse	CTGGGGCCATATAGTTCCACAA
Mcl1	Forward	CCCCTCCCCCATCCTAATCA
	Reverse	CAATCCCTGGTCACTGTCGG
BclXL (Bcl2l1)	Forward	AGTAAACTGGGGTCGCATCG
	Reverse	GCCATCCAACTTGCAATCCG
Actin	Forward	CTCTGGCTCCTAGCACCATGAAGA
	Reverse	GTAAAACGCAGCTCAGTAACAGTCCG
Rps15	Forward	GAAGTGGAGCAGAAGAAGA
	Reverse	CTGCATCAGTTGCTCATAG
Nd1	Forward	GTC CAT ACG GCA TCC TAC AAC CAT
	Reverse	TGT GAG TGA TAG GGT GGG TGC AAT
Rpl35a	Forward	CGTGCCAAATTCCGAAGCAA
	Reverse	ATGGGTACAGCATCACACGG
Mfn1	Forward	CCT ACT GCT CCT TCT AAC CCA
	Reverse	AGG GAC GCC AAT CCT GTG A
Drp1	Forward	CAGGAATTGTTACGGTTCCCTAA
	Reverse	CCTGAATTAACTTGTCCCGTGA
Tfam	Forward	GGTATGGAGAAGGAGGCCCGG
	Reverse	CGAATCATCCTTTGCCTCCTGGAAGC
Catalase	Forward	GCG GAT TCC TGA GAG AGT GGT AC
	Reverse	GCC TGA CTC TCC AGC GAC TGT GGA G
Sod1	Forward	CGG ATG AAG AGA GGC ATG TT
	Reverse	TGC TCT CCT GAG AGT GAG AT
Sod2	Forward	GGC CAA GGG AGA TGT TAC AAC
	Reverse	GCA ACT CTC CTT TGG GTT CTC
Gpx1	Forward	CAG GAG AAT GGC AAG AAT GAA GAG
	Reverse	GGC ATT CCG CAG GAA GGT AAA GAG CGG
Ndufs1	Forward	AGG ATA TGT TCG CAC AAC TGG
	Reverse	TCA TGG TAA CAG AAT CGA GGG A
Ndufs5	Forward	GAC ATA CAG AAA AAG CTG GGC A
	Reverse	TCG CCT CAT CGT TTT GTA CCG
Uqcrc1	Forward	TGC CTT AGA GAA GGA GGT AGA G
	Reverse	GAC AGT GCC TTG ATG AGG TAA G
CytC	Forward	GCAAGCATAAGACTGGACCAAA
	Reverse	TGTTGGCATCTGTGTAAGAGAATC
Cox5b	Forward	ATG CTA CCT CCA AAG GCA GCT TC
	Reverse	TGC AGC CCA CTA TTC TCT TGT TGC
Cox6c	Forward	GAG TTG CCG CTG CCT ATA A
	Reverse	CTG AAA GAT ACC AGC CTT CCT C
Atp5b	Forward	TAT GTG CCT GCT GAT GAC CTG ACT
	Reverse	ATC CAC AGC TGG ATA GAT GCC CAA
Atp5e	Forward	GTG AAA GTC TCG AAG AAG GAG TAG
	Reverse	CCA GGA GGT GAG GTT GAT TT
Sirt1 - canonical isoform	Forward	TATCTATGCTCGCCTTGCGG	located on exon 4
	Reverse	GTCCGGGATATATTTCCTTTGCAAAC	straddles the junction of exons 4 and 5
Sirt1 - isoform with "exon 4.5"	Forward	GTGCAGTGGAAGGAAAGCAATTTT	located on exon 4.5 (additional included exon)
	Reverse	TGACACAGAGACGGCTGGAA	located on exon 5
Sirt1 - check isoform levels by DNA gel electrophoresis	Forward	TATCTATGCTCGCCTTGCGG	located on exon 4
	Reverse	TGACACAGAGACGGCTGGAA	located on exon 5
ChIP-qPCR primers
Primer location	Type	Sequences	Lab ID	Reference	Amplicon size (bp)
JH4	Forward	AGGGACTTTGGAGGCTCATT	OJ1838	Rouaud et al. 2013. J Ex Med
	Reverse	CTCCAACTACAGCCCCAACT	OJ1839	Rouaud et al. 2013. J Ex Med
Pa (Su - TSS)	Forward	CCACCTGGGTAATTTGCATTTC	OJ1411	Pa from Methot SM et al. 2018 Nat. Commun.
	Reverse	GGGAAACTAGAACTACTCAAGCTAA	OJ1412	Pa from Methot SM et al. 2018 Nat. Commun.
Pb (Su - TSS)	Forward	AGCTTGAGTAGTTCTAGTTTCCC	OJ1409	Pb from Methot SM et al. 2018 Nat. Commun.	179
	Reverse	GAGACCAATAATCAGAGGGAAGAA	OJ1410	Pb from Methot SM et al. 2018 Nat. Commun.
Sμ-a (Upstream of switch repeats)	Forward	tagtaagcgaggctctaaaaagcac	OJ783	Cortizas EM et al. 2013 J. Immunol.	57
	Reverse	ACTCAGAGAAGCCCACCCAT	OJ784	Cortizas EM et al. 2013 J. Immunol.
Sμ-b (Downstream of switch repeats)	Forward	GGTTGGGAGACCATGAATTG	OJ1690	Cortizas EM et al. 2013 J. Immunol.	64
	Reverse	TTCTTAGCTCAACCCAGTTTATCC	OJ1691	Cortizas EM et al. 2013 J. Immunol.
P-Sy1 (TSS)	Forward	GCTGCAAGAAGAGGCCATAC	OJ1692	Methot SM et al. 2018 Nat. Commun.	86
	Reverse	CTCCTTCCCAATCTCCCGTG	OJ1693	Methot SM et al. 2018 Nat. Commun.
Sy1-a (Upstream of switch repeats)	Forward	GAGGAGTGCAGGAAGTCTGG	OJ1694	Methot SM et al. 2018 Nat. Commun.	98
	Reverse	CCTTGATGCCCTCCCTTT	OJ1695	Methot SM et al. 2018 Nat. Commun.
Sy1-b (Downstream of switch repeats)	Forward	GGATGTCTAGGCTGGAGCTG	OJ1696	Methot SM et al. 2018 Nat. Commun.	62
	Reverse	GAAGCTCAGGCCTGTTGCTG	OJ1697	Methot SM et al. 2018 Nat. Commun.
Myc - intron 1 (AID hotspot)	Forward	GGACAGGGATGTGACCGATT	OJ1769		80
	Reverse	GATACCCGCGGATCCCAAG	OJ1770
Pax5 - introm 1 (AID hotspot)	Forward	GATGGACGCCTGTGAGTCAA	OJ1771		120
	Reverse	ATCAAAGAGCCCATCGACCG	OJ1772
Pim1 - intron 3 (AID hotspot)	Forward	CGCTGGGAGGATGAAAACCT	OJ1773		95
	Reverse	CCCTCGCGCTTTGATCTACT	OJ1774
Apex pr (promoter)	Forward	GCTGTAACCGGCACTACCA	OJ1862
	Reverse	GGTTCTGGAGCGCGATGAT	OJ1863
p21_c	Forward	CCCTACGTCGCGTTTCAGA	OJ1848
	Reverse	CGAGAGCAAAGAAAGTGCTCTTA	OJ1849
p21_e	Forward	GAGCCTGAAGACTGTGATGGG	OJ1852
	Reverse	GCCATGAGCGCATCGCAA	OJ1853
Intergenic (chr2)	Forward	TGGGCATATCCCTGGAGCTT	OJ1199		108
	Reverse	GGCCATCCCACAGTCACAAC	OJ1200
References
Rouaud, P., et al. (2013). The IgH 3′ regulatory region controls somatic hypermutation in germinal center B cells. J. Exp. Med. 210, 1501–1507. 10.1084/JEM.20130072.
Cortizas, E.M., et al. (2013). Alternative End-Joining and Classical Nonhomologous End-Joining Pathways Repair Different Types of Double-Strand Breaks during Class-Switch Recombination. J. Immunol. 191, 5751–5763. 10.4049/JIMMUNOL.1301300.
Methot, S.P., et al. (2018). A licensing step links AID to transcription elongation for mutagenesis in B cells. Nat Commun 9, 1248. 10.1038/s41467-018-03387-6.
